# Specificities of exosome versus small ectosome secretion revealed by live intracellular tracking and synchronized extracellular vesicle release of CD9 and CD63

**DOI:** 10.1101/2020.10.27.323766

**Authors:** Mathilde Mathieu, Nathalie Névo, Mabel Jouve, José Ignacio Valenzuela, Mathieu Maurin, Frederik Verweij, Roberta Palmulli, Danielle Lankar, Florent Dingli, Damarys Loew, Eric Rubinstein, Gaёlle Boncompain, Franck Perez, Clotilde Théry

## Abstract

Despite their important and multiple roles in intercellular communications, the different populations of extracellular vesicles (EVs) and their secretion mechanisms are not fully characterized yet. In particular, how and to what extent EVs form either as intraluminal vesicles of endocytic compartments (exosomes), or at the plasma membrane (ectosomes) remains unclear. We followed in HeLa cells the intracellular trafficking of the EV markers CD9 and CD63 from the endoplasmic reticulum to their residency compartment and identified transient co-localization both at the plasma membrane (PM) and in endosomes, before they finally segregate. CD9 was more abundantly released in EVs than CD63. However, when forcing expression of CD63 at the PM, by mutating its lysosome-addressing motive, its secretion in EVs was increased. Thus, in HeLa cells, small ectosomes are more prominently released than exosomes. By comparative proteomic analysis, we identified a few surface proteins likely specific of either exosomes (e.g. LAMP1) or ectosomes (e.g. BSG, SLC3A2), based on their known intracellular location in lysosomes or the PM, and on the different effects on their release of Bafilomycin A1, a drug that neutralizes endosomal pH. Our work sets the path for molecular and functional discrimination of exosomes and small ectosomes in any cell type.
