## Supplemental Table 1 for "Specificities of exosome versus small ectosome secretion revealed by live intracellular tracking and synchronized extracellular vesicle release of CD9 and CD63"

### Sheet: Feuil1
Steady state									2h									1h
10 nm (CD9)									10 nm (CD9)									10 nm (CD9)
	Ngo	P	Nge	LD (=Ngo/P)	RLI (=LD/LD cell)	X2	X2 as %			Ngo	P	Nge	LD (=Ngo/P)	RLI (=LD/LD cell)	X2	X2 as %			Ngo	P	Nge	LD (=Ngo/P)	RLI (=LD/LD cell)	X2	X2 as %
RER-Golgi	272	195	88.6802	1.39487	3.0672	378.959	26.1643		RER-Golgi	3	12	1.52219	0.25	1.97085	1.43473	0.123361		RER-Golgi	93	146	41.9722	0.636986	2.21575	62.0372	1.31522
MVBs	16	48	21.829	0.333333	0.732971	1.5565	0.107465		MVBs	17	43	5.4545	0.395349	3.11669	24.4382	2.10124		MVBs	76	46	13.2241	1.65217	5.74708	298.002	6.31777
PM	191	63	28.6505	3.03175	6.66655	919.961	63.5164		PM	64	26	3.29807	2.46154	19.4053	1117.24	96.0618		PM	404	117	33.6352	3.45299	12.0112	4078.16	86.4588
residuum	441	1717	780.84	0.256843	0.564776	147.907	10.2118		residuum	199	2150	272.725	0.0925581	0.729672	19.93	1.71361		residuum	357	2926	841.168	0.12201	0.42441	278.683	5.90819
total	920	2023	920	0.45477	1	1448.38	100		total	283	2231	283	0.126849	1	1163.04	100		total	930	3235	930	0.287481	1	4716.89	100
15 nm (CD63)									15 nm (CD63)									15 nm (CD63)
	Ngo	P	Nge	LD (=Ngo/P)	RLI (=LD/LD cell)	X2	X2 as %			Ngo	P	Nge	LD (=Ngo/P)	RLI (=LD/LD cell)	X2	X2 as %			Ngo	P	Nge	LD (=Ngo/P)	RLI (=LD/LD cell)	X2	X2 as %
RER-Golgi	72	195	18.9891	0.369231	3.79164	147.987	24.4861		RER-Golgi	1	12	1.26939	0.0833333	0.787782	0.0571684	0		RER-Golgi	18	146	8.98114	0.123288	2.0042	9.05673	0.46487
MVBs	48	48	4.67425	1	10	401.588	66.4471		MVBs	110	43	4.54863	2.55814	24.1831	2444.69	97.9788		MVBs	75	46	2.82968	1.63043	26.5048	1840.69	94.4803
PM	0	63	6.13495	0	0	6.13495	1.01509		PM	4	26	2.75034	0.153846	1.45437	0.567807	0.0227567		PM	25	117	7.19722	0.213675	3.47356	44.0363	2.26033
residuum	77	1717	167.202	0.0448457	0.5	48.6619	8.05164		residuum	121	2150	227.432	0.0562791	0.532028	49.807	1.99618		residuum	81	2926	179.992	0.0276828	0.45002	54.4436	2.79452
total	197	2023	197	0.0973801	1	604.372	100		total	236	2231	236	0.105782	1	2495.12	100		total	199	3235	199	0.0615147	1	1948.23	100
